# On the prediction of arginine glycation using artificial neural networks

**DOI:** 10.1101/2022.06.05.494871

**Authors:** Ulices Que-Salinas, Dulce Martinez-Peon, A. D. Reyes-Figueroa, Ivonne Ibarra, Christian Quintus Scheckhuber

## Abstract

One of the hallmarks of diabetes is an increased modification of cellular proteins. The most prominent type of modification stems from the reaction of methylglyoxal with arginine and lysine residues, leading to structural and functional impairments of target proteins. For lysine glycation, several algorithms allow a prediction of occurrence, thus making it possible to pinpoint likely targets. However, according to our knowledge, no approaches have been published for predicting the likelihood of arginine glycation. There are indications that arginine and not lysine is the most prominent target for the toxic dialdehyde. One of the reasons why there is no arginine glycation predictor is the limited availability of quantitative data. Here we used a recently published high-quality dataset of arginine modification probabilities to employ an artificial neural network strategy. Despite the limited data availability, our results achieve an accuracy of about 75% of correctly predicting the exact value of the glycation probability of an arginine-containing peptide without setting thresholds upon whether it is decided if a given arginine is modified or not. This contribution suggests a possible solution for predicting arginine glycation. Our approach will greatly aid researchers in narrowing down possible glycation sites in protein targets. This strategy could improve the structural and functional characterization of proteins of interest.
