## Supplementary material - Tables S1 and S2 for "On the prediction of arginine glycation using artificial neural networks"

### Sheet: Table S1
	Full Name	Abbreviation (3 Letter)	Abbreviation (1 Letter)	Properties
				Amino acid sequence of the peptide (SoA)	Hydropathy (Hyd)	Mass (Mas)	Hydrophobicity (Hyp)	Polarizability (Pol)	Normalized van der Waals volume (vdW)	Torsion angle (ToA)	Isoelectric point (IEP)
	Alanine	Ala	A	1	1.8	89	0.31	0.05	1	4.76	6.11
	Arginine	Arg	R	-12	-4.5	174	-1.01	0.29	6.13	4.3	10.74
	Asparagine	Asn	N	-7	-3.5	132	-0.6	0.13	2.95	3.64	6.52
	Aspartate	Asp	D	-8	-3.5	133	-0.77	0.11	2.78	3.69	2.95
	Cysteine	Cys	C	3	2.5	121	1.54	0.13	2.43	3.67	6.35
	Glutamine	Gln	Q	-9	-3.5	146	-0.22	0.18	3.95	4.54	5.65
	Glutamate	Glu	E	-10	-3.5	147	-0.64	0.15	3.78	5.48	3.09
	Glycine	Gly	G	0	-0.4	75	0	0	0	3.77	6.07
	Histidine	His	H	-6	-3.2	155	0.13	0.23	4.66	2.84	7.69
	Isoleucine	Ile	I	7	4.5	131	1.8	0.19	4	4.81	6.04
	Leucine	Leu	L	5	3.8	131	1.7	0.19	4	4.79	6.04
	Lysine	Lys	K	-11	-3.9	146	-0.99	0.22	4.77	4.27	9.99
	Methionine	Met	M	2	1.9	149	1.23	0.22	4.43	4.25	5.71
	Phenylalanine	Phe	F	4	2.8	165	1.79	0.29	5.89	4.31	5.67
	Proline	Pro	P	-5	-1.6	115	0.72	0.12	2.72	2,84	6.8
	Serine	Ser	S	-2	-0.8	105	-0.04	0.06	1.6	3.83	5.7
	Threonine	Thr	T	-1	-0.7	119	0.26	0.11	2.6	3.87	5.6
	Tryptophan	Trp	W	-3	-0.9	204	2.25	0.41	8.08	4.75	5.94
	Tyrosine	Tyr	Y	-4	-1.3	181	0.96	0.3	6.47	4.3	5.66
	Valine	Val	V	6	4.2	117	1.22	0.14	3	4.86	6.02

### Sheet: Table S2
Peptide	Amino acid sequence of the peptide (SoA)	Hydropathy (Hyd)	Mass (Mas)	Polarizability (Pol)	Hydrophobicity (Hyp)	normalized van der Waals volume	torsion angle (ToA)	Isoelectric point (IEP)	glycation
17	[-2,-7,5,0,-1,0,5,-12,0,0,6,-6,6,-11,5]	[-0.8, -3.5, 3.8, -0.4, -0.7, -0.4, 3.8, -4.5, -0.4, -0.4, 4.2, -3.2, 4.2, -3.9, 3.8]	[105, 132, 131, 75, 119, 75, 131, 174, 75, 75, 117, 155, 117, 146, 131]	[0.06,0.13,0.19,0.00,0.11,0.00,0.19,0.29,0.00,0.00,0.14,0.23,0.14,0.22,0.19]	[-0.04,-0.6,1.7,0.0,0.26,0.0,1.7,-1.01,0.0,0.0,1.22,0.13,1.22,-0.99,1.7]	[1.6,2.95,4.0,0.0,2.6,0.0,4.0,6.13,0.0,0.0,3,4.66,3,4.77,4.0]	[3.83,3.64,4.79,3.77,3.87,3.77,4.79,4.3,3.77,3.77,4.86,2.84,4.86,4.27,4.79]	[5.7,6.52,6.04,6.07,5.6,6.07,6.04,10.74,6.07,6.07,6.02,7.69,6.02,9.99,6.04]	0.14
38	[-4,-4,-12,-9,-2,5,4,-12,-1,6,5,-8,-2,0,7]	[-1.3, -1.3, -4.5, -3.5, -0.8, 3.8, 2.8, -4.5, -0.7, 4.2, 3.8, -3.5, -0.8, -0.4, 4.5]	[181, 181, 174, 146, 105, 131, 165, 174, 119, 117, 131, 133, 105, 75, 131]	[0.3,0.3,0.29,0.18,0.06,0.19,0.29,0.29,0.11,0.14,0.19,0.11,0.06,0.00,0.19]	[0.96,0.96,-1.01,-0.22,-0.04,1.7,1.79,-1.01,0.26,1.22,1.7,-0.77,-0.04,0.0,1.8]	[6.47,6.47,6.13,3.95,1.6,4.0,5.89,6.13,2.6,3,4.0,2.78,1.6,0.0,4.0]	[4.3,4.3,4.3,4.54,3.83,4.79,4.31,4.3,3.87,4.86,4.79,3.69,3.83,3.77,4.81]	[5.66,5.66,10.74,5.65,5.7,6.04,5.67,10.74,5.6,6.02,6.04,2.95,5.7,6.07,6.04]	0.157
24	[-11,-1,4,1,-10,1,5,-12,7,0,-2,-10,6,-4,-6]	[-3.9, -0.7, 2.8, 1.8, -3.5, 1.8, 3.8, -4.5, 4.5, -0.4, -0.8, -3.5, 4.2, -1.3, -3.2]	[146, 119, 165, 89, 147, 89, 131, 174, 131, 75, 105, 147, 117, 181, 155]	[0.22,0.11,0.29,0.05,0.15,0.05,0.19,0.29,0.19,0.00,0.06,0.15,0.14,0.3,0.23]	[-0.99,0.26,1.79,0.31,-0.64,0.31,1.7,-1.01,1.8,0.0,-0.04,-0.64,1.22,0.96,0.13]	[4.77,2.6,5.89,1.0,3.78,1.0,4.0,6.13,4.0,0.0,1.6,3.78,3,6.47,4.66]	[4.27,3.87,4.31,4.76,5.48,4.76,4.79,4.3,4.81,3.77,3.83,5.48,4.86,4.3,2.84]	[9.99,5.6,5.67,6.11,3.09,6.11,6.04,10.74,6.04,6.07,5.7,3.09,6.02,5.66,7.69]	0.188
59	[2,-4,-9,7,0,5,4,-12,6,1,-2,2,1,-2,-10]	[1.9, -1.3, -3.5, 4.5, -0.4, 3.8, 2.8, -4.5, 4.2, 1.8, -0.8, 1.9, 1.8, -0.8, -3.5]	[149, 181, 146, 131, 75, 131, 165, 174, 117, 89, 105, 149, 89, 105, 147]	[0.22,0.3,0.18,0.19,0.00,0.19,0.29,0.29,0.14,0.05,0.06,0.22,0.05,0.06,0.15]	[1.23,0.96,-0.22,1.8,0.0,1.7,1.79,-1.01,1.22,0.31,-0.04,1.23,0.31,-0.04,-0.64]	[4.43,6.47,3.95,4.0,0.0,4.0,5.89,6.13,3,1.0,1.6,4.43,1.0,1.6,3.78]	[4.25,4.3,4.54,4.81,3.77,4.79,4.31,4.3,4.86,4.76,3.83,4.25,4.76,3.83,5.48]	[5.71,5.66,5.65,6.04,6.07,6.04,5.67,10.74,6.02,6.11,5.7,5.71,6.11,5.7,3.09]	0.19
29	[6,6,-4,-5,-3,-1,-9,-12,4,4,-10,-2,4,0,-8]	[4.2, 4.2, -1.3, -1.6, -0.9, -0.7, -3.5, -4.5, 2.8, 2.8, -3.5, -0.8, 2.8, -0.4, -3.5]	[117, 117, 181, 115, 204, 119, 146, 174, 165, 165, 147, 105, 165, 75, 133]	[0.14,0.14,0.3,0.12,0.41,0.11,0.18,0.29,0.29,0.29,0.15,0.06,0.29,0.00,0.11]	[1.22,1.22,0.96,0.72,2.25,0.26,-0.22,-1.01,1.79,1.79,-0.64,-0.04,1.79,0.0,-0.77]	[3,3,6.47,2.72,8.08,2.6,3.95,6.13,5.89,5.89,3.78,1.6,5.89,0.0,2.78]	[4.86,4.86,4.3,2.84,4.75,3.87,4.54,4.3,4.31,4.31,5.48,3.83,4.31,3.77,3.69]	[6.02,6.02,5.66,6.8,5.94,5.6,5.65,10.74,5.67,5.67,3.09,5.7,5.67,6.07,2.95]	0.222
58	[-8,-1,-9,1,2,-5,4,-12,6,-1,-10,-9,-10,-2,-11]	[-3.5, -0.7, -3.5, 1.8, 1.9, -1.6, 2.8, -4.5, 4.2, -0.7, -3.5, -3.5, -3.5, -0.8, -3.9]	[133, 119, 146, 89, 149, 115, 165, 174, 117, 119, 147, 146, 147, 105, 146]	[0.11,0.11,0.18,0.05,0.22,0.12,0.29,0.29,0.14,0.11,0.15,0.18,0.15,0.06,0.22]	[-0.77,0.26,-0.22,0.31,1.23,0.72,1.79,-1.01,1.22,0.26,-0.64,-0.22,-0.64,-0.04,-0.99]	[2.78,2.6,3.95,1.0,4.43,2.72,5.89,6.13,3,2.6,3.78,3.95,3.78,1.6,4.77]	[3.69,3.87,4.54,4.76,4.25,2.84,4.31,4.3,4.86,3.87,5.48,4.54,5.48,3.83,4.27]	[2.95,5.6,5.65,6.11,5.71,6.8,5.67,10.74,6.02,5.6,3.09,5.65,3.09,5.7,9.99]	0.233
52	[0,7,5,-8,-2,5,0,-12,4,4,0,-2,-8,-12,0]	[-0.4, 4.5, 3.8, -3.5, -0.8, 3.8, -0.4, -4.5, 2.8, 2.8, -0.4, -0.8, -3.5, -4.5, -0.4]	[75, 131, 131, 133, 105, 131, 75, 174, 165, 165, 75, 105, 133, 174, 75]	[0.00,0.19,0.19,0.11,0.06,0.19,0.00,0.29,0.29,0.29,0.00,0.06,0.11,0.29,0.00]	[0.0,1.8,1.7,-0.77,-0.04,1.7,0.0,-1.01,1.79,1.79,0.0,-0.04,-0.77,-1.01,0.0]	[0.0,4.0,4.0,2.78,1.6,4.0,0.0,6.13,5.89,5.89,0.0,1.6,2.78,6.13,0.0]	[3.77,4.81,4.79,3.69,3.83,4.79,3.77,4.3,4.31,4.31,3.77,3.83,3.69,4.3,3.77]	[6.07,6.04,6.04,2.95,5.7,6.04,6.07,10.74,5.67,5.67,6.07,5.7,2.95,10.74,6.07]	0.237
34	[-5,-1,5,6,-10,6,-2,-12,-7,5,0,-11,6,0,-2]	[-1.6, -0.7, 3.8, 4.2, -3.5, 4.2, -0.8, -4.5, -3.5, 3.8, -0.4, -3.9, 4.2, -0.4, -0.8]	[115, 119, 131, 117, 147, 117, 105, 174, 132, 131, 75, 146, 117, 75, 105]	[0.12,0.11,0.19,0.14,0.15,0.14,0.06,0.29,0.13,0.19,0.00,0.22,0.14,0.00,0.06]	[0.72,0.26,1.7,1.22,-0.64,1.22,-0.04,-1.01,-0.6,1.7,0.0,-0.99,1.22,0.0,-0.04]	[2.72,2.6,4.0,3,3.78,3,1.6,6.13,2.95,4.0,0.0,4.77,3,0.0,1.6]	[2.84,3.87,4.79,4.86,5.48,4.86,3.83,4.3,3.64,4.79,3.77,4.27,4.86,3.77,3.83]	[6.8,5.6,6.04,6.02,3.09,6.02,5.7,10.74,6.52,6.04,6.07,9.99,6.02,6.07,5.7]	0.254
27	[-8,5,-6,1,-6,-11,5,-12,6,-8,-5,6,-7,4,-11]	[-3.5, 3.8, -3.2, 1.8, -3.2, -3.9, 3.8, -4.5, 4.2, -3.5, -1.6, 4.2, -3.5, 2.8, -3.9]	[133, 131, 155, 89, 155, 146, 131, 174, 117, 133, 115, 117, 132, 165, 146]	[0.11,0.19,0.23,0.05,0.23,0.22,0.19,0.29,0.14,0.11,0.12,0.14,0.13,0.29,0.22]	[-0.77,1.7,0.13,0.31,0.13,-0.99,1.7,-1.01,1.22,-0.77,0.72,1.22,-0.6,1.79,-0.99]	[2.78,4.0,4.66,1.0,4.66,4.77,4.0,6.13,3,2.78,2.72,3,2.95,5.89,4.77]	[3.69,4.79,2.84,4.76,2.84,4.27,4.79,4.3,4.86,3.69,2.84,4.86,3.64,4.31,4.27]	[2.95,6.04,7.69,6.11,7.69,9.99,6.04,10.74,6.02,2.95,6.8,6.02,6.52,5.67,9.99]	0.265
43	[-10,2,-12,5,-10,-11,-8,-12,4,-2,6,-7,5,-8,6]	[-3.5, 1.9, -4.5, 3.8, -3.5, -3.9, -3.5, -4.5, 2.8, -0.8, 4.2, -3.5, 3.8, -3.5, 4.2]	[147, 149, 174, 131, 147, 146, 133, 174, 165, 105, 117, 132, 131, 133, 117]	[0.15,0.22,0.29,0.19,0.15,0.22,0.11,0.29,0.29,0.06,0.14,0.13,0.19,0.11,0.14]	[-0.64,1.23,-1.01,1.7,-0.64,-0.99,-0.77,-1.01,1.79,-0.04,1.22,-0.6,1.7,-0.77,1.22]	[3.78,4.43,6.13,4.0,3.78,4.77,2.78,6.13,5.89,1.6,3,2.95,4.0,2.78,3]	[5.48,4.25,4.3,4.79,5.48,4.27,3.69,4.3,4.31,3.83,4.86,3.64,4.79,3.69,4.86]	[3.09,5.71,10.74,6.04,3.09,9.99,2.95,10.74,5.67,5.7,6.02,6.52,6.04,2.95,6.02]	0.283
26	[-4,0,1,-10,1,5,-10,-12,2,4,5,-2,4,-5,-1]	[-1.3, -0.4, 1.8, -3.5, 1.8, 3.8, -3.5, -4.5, 1.9, 2.8, 3.8, -0.8, 2.8, -1.6, -0.7]	[181, 75, 89, 147, 89, 131, 147, 174, 149, 165, 131, 105, 165, 115, 119]	[0.3,0.00,0.05,0.15,0.05,0.19,0.15,0.29,0.22,0.29,0.19,0.06,0.29,0.12,0.11]	[0.96,0.0,0.31,-0.64,0.31,1.7,-0.64,-1.01,1.23,1.79,1.7,-0.04,1.79,0.72,0.26]	[6.47,0.0,1.0,3.78,1.0,4.0,3.78,6.13,4.43,5.89,4.0,1.6,5.89,2.72,2.6]	[4.3,3.77,4.76,5.48,4.76,4.79,5.48,4.3,4.25,4.31,4.79,3.83,4.31,2.84,3.87]	[5.66,6.07,6.11,3.09,6.11,6.04,3.09,10.74,5.71,5.67,6.04,5.7,5.67,6.8,5.6]	0.285
47	[2,-7,1,-3,6,1,-3,-12,-7,-12,3,-11,0,-1,-8]	[1.9, -3.5, 1.8, -0.9, 4.2, 1.8, -0.9, -4.5, -3.5, -4.5, 2.5, -3.9, -0.4, -0.7, -3.5]	[149, 132, 89, 204, 117, 89, 204, 174, 132, 174, 121, 146, 75, 119, 133]	[0.22,0.13,0.05,0.41,0.14,0.05,0.41,0.29,0.13,0.29,0.13,0.22,0.00,0.11,0.11]	[1.23,-0.6,0.31,2.25,1.22,0.31,2.25,-1.01,-0.6,-1.01,1.54,-0.99,0.0,0.26,-0.77]	[4.43,2.95,1.0,8.08,3,1.0,8.08,6.13,2.95,6.13,2.43,4.77,0.0,2.6,2.78]	[4.25,3.64,4.76,4.75,4.86,4.76,4.75,4.3,3.64,4.3,3.67,4.27,3.77,3.87,3.69]	[5.71,6.52,6.11,5.94,6.02,6.11,5.94,10.74,6.52,10.74,6.35,9.99,6.07,5.6,2.95]	0.301
37	[-2,-1,7,-2,-5,-4,-4,-12,-9,-2,5,4,-12,-1,6]	[-0.8, -0.7, 4.5, -0.8, -1.6, -1.3, -1.3, -4.5, -3.5, -0.8, 3.8, 2.8, -4.5, -0.7, 4.2]	[105, 119, 131, 105, 115, 181, 181, 174, 146, 105, 131, 165, 174, 119, 117]	[0.06,0.11,0.19,0.06,0.12,0.3,0.3,0.29,0.18,0.06,0.19,0.29,0.29,0.11,0.14]	[-0.04,0.26,1.8,-0.04,0.72,0.96,0.96,-1.01,-0.22,-0.04,1.7,1.79,-1.01,0.26,1.22]	[1.6,2.6,4.0,1.6,2.72,6.47,6.47,6.13,3.95,1.6,4.0,5.89,6.13,2.6,3]	[3.83,3.87,4.81,3.83,2.84,4.3,4.3,4.3,4.54,3.83,4.79,4.31,4.3,3.87,4.86]	[5.7,5.6,6.04,5.7,6.8,5.66,5.66,10.74,5.65,5.7,6.04,5.67,10.74,5.6,6.02]	0.306
22	[0,7,-11,-11,-11,-1,-10,-12,-10,-8,5,7,1,-4,5]	[-0.4, 4.5, -3.9, -3.9, -3.9, -0.7, -3.5, -4.5, -3.5, -3.5, 3.8, 4.5, 1.8, -1.3, 3.8]	[75, 131, 146, 146, 146, 119, 147, 174, 147, 133, 131, 131, 89, 181, 131]	[0.00,0.19,0.22,0.22,0.22,0.11,0.15,0.29,0.15,0.11,0.19,0.19,0.05,0.3,0.19]	[0.0,1.8,-0.99,-0.99,-0.99,0.26,-0.64,-1.01,-0.64,-0.77,1.7,1.8,0.31,0.96,1.7]	[0.0,4.0,4.77,4.77,4.77,2.6,3.78,6.13,3.78,2.78,4.0,4.0,1.0,6.47,4.0]	[3.77,4.81,4.27,4.27,4.27,3.87,5.48,4.3,5.48,3.69,4.79,4.81,4.76,4.3,4.79]	[6.07,6.04,9.99,9.99,9.99,5.6,3.09,10.74,3.09,2.95,6.04,6.04,6.11,5.66,6.04]	0.318
10	[-11,1,6,-5,-4,-5,-9,-12,-8,2,-5,7,-9,1,4]	[-3.9, 1.8, 4.2, -1.6, -1.3, -1.6, -3.5, -4.5, -3.5, 1.9, -1.6, 4.5, -3.5, 1.8, 2.8]	[146, 89, 117, 115, 181, 115, 146, 174, 133, 149, 115, 131, 146, 89, 165]	[0.22,0.05,0.14,0.12,0.3,0.12,0.18,0.29,0.11,0.22,0.12,0.19,0.18,0.05,0.29]	[-0.99,0.31,1.22,0.72,0.96,0.72,-0.22,-1.01,-0.77,1.23,0.72,1.8,-0.22,0.31,1.79]	[4.77,1.0,3,2.72,6.47,2.72,3.95,6.13,2.78,4.43,2.72,4.0,3.95,1.0,5.89]	[4.27,4.76,4.86,2.84,4.3,2.84,4.54,4.3,3.69,4.25,2.84,4.81,4.54,4.76,4.31]	[9.99,6.11,6.02,6.8,5.66,6.8,5.65,10.74,2.95,5.71,6.8,6.04,5.65,6.11,5.67]	0.334
1	[-1,-11,1,5,-10,5,4,-12,-7,-8,7,1,1,-11,-4]	[-0.7, -3.9, 1.8, 3.8, -3.5, 3.8, 2.8, -4.5, -3.5, -3.5, 4.5, 1.8, 1.8, -3.9, -1.3]	[119, 146, 89, 131, 147, 131, 165, 174, 132, 133, 131, 89, 89, 146, 181]	[0.11,0.22,0.05,0.19,0.15,0.19,0.29,0.29,0.13,0.11,0.19,0.05,0.05,0.22,0.3]	[0.26,-0.99,0.31,1.7,-0.64,1.7,1.79,-1.01,-0.6,-0.77,1.8,0.31,0.31,-0.99,0.96]	[2.6,4.77,1.0,4.0,3.78,4.0,5.89,6.13,2.95,2.78,4.0,1.0,1.0,4.77,6.47]	[3.87,4.27,4.76,4.79,5.48,4.79,4.31,4.3,3.64,3.69,4.81,4.76,4.76,4.27,4.3]	[5.6,9.99,6.11,6.04,3.09,6.04,5.67,10.74,6.52,2.95,6.04,6.11,6.11,9.99,5.66]	0.336
20	[-11,4,-10,-10,7,5,-1,-12,5,-12,5,-9,-11,-12,0]	[-3.9, 2.8, -3.5, -3.5, 4.5, 3.8, -0.7, -4.5, 3.8, -4.5, 3.8, -3.5, -3.9, -4.5, -0.4]	[146, 165, 147, 147, 131, 131, 119, 174, 131, 174, 131, 146, 146, 174, 75]	[0.22,0.29,0.15,0.15,0.19,0.19,0.11,0.29,0.19,0.29,0.19,0.18,0.22,0.29,0.00]	[-0.99,1.79,-0.64,-0.64,1.8,1.7,0.26,-1.01,1.7,-1.01,1.7,-0.22,-0.99,-1.01,0.0]	[4.77,5.89,3.78,3.78,4.0,4.0,2.6,6.13,4.0,6.13,4.0,3.95,4.77,6.13,0.0]	[4.27,4.31,5.48,5.48,4.81,4.79,3.87,4.3,4.79,4.3,4.79,4.54,4.27,4.3,3.77]	[9.99,5.67,3.09,3.09,6.04,6.04,5.6,10.74,6.04,10.74,6.04,5.65,9.99,10.74,6.07]	0.36
39	[6,-8,1,0,-6,-2,-10,-12,1,7,-5,6,-2,-12,-10]	[4.2, -3.5, 1.8, -0.4, -3.2, -0.8, -3.5, -4.5, 1.8, 4.5, -1.6, 4.2, -0.8, -4.5, -3.5]	[117, 133, 89, 75, 155, 105, 147, 174, 89, 131, 115, 117, 105, 174, 147]	[0.14,0.11,0.05,0.00,0.23,0.06,0.15,0.29,0.05,0.19,0.12,0.14,0.06,0.29,0.15]	[1.22,-0.77,0.31,0.0,0.13,-0.04,-0.64,-1.01,0.31,1.8,0.72,1.22,-0.04,-1.01,-0.64]	[3,2.78,1.0,0.0,4.66,1.6,3.78,6.13,1.0,4.0,2.72,3,1.6,6.13,3.78]	[4.86,3.69,4.76,3.77,2.84,3.83,5.48,4.3,4.76,4.81,2.84,4.86,3.83,4.3,5.48]	[6.02,2.95,6.11,6.07,7.69,5.7,3.09,10.74,6.11,6.04,6.8,6.02,5.7,10.74,3.09]	0.366
36	[5,0,-5,4,-4,-5,-2,-12,5,4,-8,-9,4,4,0]	[3.8, -0.4, -1.6, 2.8, -1.3, -1.6, -0.8, -4.5, 3.8, 2.8, -3.5, -3.5, 2.8, 2.8, -0.4]	[131, 75, 115, 165, 181, 115, 105, 174, 131, 165, 133, 146, 165, 165, 75]	[0.19,0.00,0.12,0.29,0.3,0.12,0.06,0.29,0.19,0.29,0.11,0.18,0.29,0.29,0.00]	[1.7,0.0,0.72,1.79,0.96,0.72,-0.04,-1.01,1.7,1.79,-0.77,-0.22,1.79,1.79,0.0]	[4.0,0.0,2.72,5.89,6.47,2.72,1.6,6.13,4.0,5.89,2.78,3.95,5.89,5.89,0.0]	[4.79,3.77,2.84,4.31,4.3,2.84,3.83,4.3,4.79,4.31,3.69,4.54,4.31,4.31,3.77]	[6.04,6.07,6.8,5.67,5.66,6.8,5.7,10.74,6.04,5.67,2.95,5.65,5.67,5.67,6.07]	0.421
12	[-4,5,-2,5,7,5,-7,-12,5,3,6,5,-6,-10,-11]	[-1.3, 3.8, -0.8, 3.8, 4.5, 3.8, -3.5, -4.5, 3.8, 2.5, 4.2, 3.8, -3.2, -3.5, -3.9]	[181, 131, 105, 131, 131, 131, 132, 174, 131, 121, 117, 131, 155, 147, 146]	[0.3,0.19,0.06,0.19,0.19,0.19,0.13,0.29,0.19,0.13,0.14,0.19,0.23,0.15,0.22]	[0.96,1.7,-0.04,1.7,1.8,1.7,-0.6,-1.01,1.7,1.54,1.22,1.7,0.13,-0.64,-0.99]	[6.47,4.0,1.6,4.0,4.0,4.0,2.95,6.13,4.0,2.43,3,4.0,4.66,3.78,4.77]	[4.3,4.79,3.83,4.79,4.81,4.79,3.64,4.3,4.79,3.67,4.86,4.79,2.84,5.48,4.27]	[5.66,6.04,5.7,6.04,6.04,6.04,6.52,10.74,6.04,6.35,6.02,6.04,7.69,3.09,9.99]	0.429
23	[6,-6,-10,1,5,-10,2,-12,-8,0,-8,-11,-2,-11,-3]	[4.2, -3.2, -3.5, 1.8, 3.8, -3.5, 1.9, -4.5, -3.5, -0.4, -3.5, -3.9, -0.8, -3.9, -0.9]	[117, 155, 147, 89, 131, 147, 149, 174, 133, 75, 133, 146, 105, 146, 204]	[0.14,0.23,0.15,0.05,0.19,0.15,0.22,0.29,0.11,0.00,0.11,0.22,0.06,0.22,0.41]	[1.22,0.13,-0.64,0.31,1.7,-0.64,1.23,-1.01,-0.77,0.0,-0.77,-0.99,-0.04,-0.99,2.25]	[3,4.66,3.78,1.0,4.0,3.78,4.43,6.13,2.78,0.0,2.78,4.77,1.6,4.77,8.08]	[4.86,2.84,5.48,4.76,4.79,5.48,4.25,4.3,3.69,3.77,3.69,4.27,3.83,4.27,4.75]	[6.02,7.69,3.09,6.11,6.04,3.09,5.71,10.74,2.95,6.07,2.95,9.99,5.7,9.99,5.94]	0.449
15	[7,-5,6,-7,3,-5,-4,-12,1,-12,6,1,-7,-4,-9]	[4.5, -1.6, 4.2, -3.5, 2.5, -1.6, -1.3, -4.5, 1.8, -4.5, 4.2, 1.8, -3.5, -1.3, -3.5]	[131, 115, 117, 132, 121, 115, 181, 174, 89, 174, 117, 89, 132, 181, 146]	[0.19,0.12,0.14,0.13,0.13,0.12,0.3,0.29,0.05,0.29,0.14,0.05,0.13,0.3,0.18]	[1.8,0.72,1.22,-0.6,1.54,0.72,0.96,-1.01,0.31,-1.01,1.22,0.31,-0.6,0.96,-0.22]	[4.0,2.72,3,2.95,2.43,2.72,6.47,6.13,1.0,6.13,3,1.0,2.95,6.47,3.95]	[4.81,2.84,4.86,3.64,3.67,2.84,4.3,4.3,4.76,4.3,4.86,4.76,3.64,4.3,4.54]	[6.04,6.8,6.02,6.52,6.35,6.8,5.66,10.74,6.11,10.74,6.02,6.11,6.52,5.66,5.65]	0.46
16	[6,-6,-5,-10,-4,0,-2,-12,7,-9,1,5,5,-8,-11]	[4.2, -3.2, -1.6, -3.5, -1.3, -0.4, -0.8, -4.5, 4.5, -3.5, 1.8, 3.8, 3.8, -3.5, -3.9]	[117, 155, 115, 147, 181, 75, 105, 174, 131, 146, 89, 131, 131, 133, 146]	[0.14,0.23,0.12,0.15,0.3,0.00,0.06,0.29,0.19,0.18,0.05,0.19,0.19,0.11,0.22]	[1.22,0.13,0.72,-0.64,0.96,0.0,-0.04,-1.01,1.8,-0.22,0.31,1.7,1.7,-0.77,-0.99]	[3,4.66,2.72,3.78,6.47,0.0,1.6,6.13,4.0,3.95,1.0,4.0,4.0,2.78,4.77]	[4.86,2.84,2.84,5.48,4.3,3.77,3.83,4.3,4.81,4.54,4.76,4.79,4.79,3.69,4.27]	[6.02,7.69,6.8,3.09,5.66,6.07,5.7,10.74,6.04,5.65,6.11,6.04,6.04,2.95,9.99]	0.493
44	[-12,-10,4,-6,-12,-11,-4,-12,7,-5,1,-8,6,-8,-5]	[-4.5, -3.5, 2.8, -3.2, -4.5, -3.9, -1.3, -4.5, 4.5, -1.6, 1.8, -3.5, 4.2, -3.5, -1.6]	[174, 147, 165, 155, 174, 146, 181, 174, 131, 115, 89, 133, 117, 133, 115]	[0.29,0.15,0.29,0.23,0.29,0.22,0.3,0.29,0.19,0.12,0.05,0.11,0.14,0.11,0.12]	[-1.01,-0.64,1.79,0.13,-1.01,-0.99,0.96,-1.01,1.8,0.72,0.31,-0.77,1.22,-0.77,0.72]	[6.13,3.78,5.89,4.66,6.13,4.77,6.47,6.13,4.0,2.72,1.0,2.78,3,2.78,2.72]	[4.3,5.48,4.31,2.84,4.3,4.27,4.3,4.3,4.81,2.84,4.76,3.69,4.86,3.69,2.84]	[10.74,3.09,5.67,7.69,10.74,9.99,5.66,10.74,6.04,6.8,6.11,2.95,6.02,2.95,6.8]	0.493
5	[-1,2,-2,7,-1,-8,3,-12,-10,-1,0,-2,-2,-11,-4]	[-0.7, 1.9, -0.8, 4.5, -0.7, -3.5, 2.5, -4.5, -3.5, -0.7, -0.4, -0.8, -0.8, -3.9, -1.3]	[119, 149, 105, 131, 119, 133, 121, 174, 147, 119, 75, 105, 105, 146, 181]	[0.11,0.22,0.06,0.19,0.11,0.11,0.13,0.29,0.15,0.11,0.00,0.06,0.06,0.22,0.3]	[0.26,1.23,-0.04,1.8,0.26,-0.77,1.54,-1.01,-0.64,0.26,0.0,-0.04,-0.04,-0.99,0.96]	[2.6,4.43,1.6,4.0,2.6,2.78,2.43,6.13,3.78,2.6,0.0,1.6,1.6,4.77,6.47]	[3.87,4.25,3.83,4.81,3.87,3.69,3.67,4.3,5.48,3.87,3.77,3.83,3.83,4.27,4.3]	[5.6,5.71,5.7,6.04,5.6,2.95,6.35,10.74,3.09,5.6,6.07,5.7,5.7,9.99,5.66]	0.5
42	[-2,5,-2,-5,4,-4,5,-12,-5,-5,-2,4,5,-12,1]	[-0.8, 3.8, -0.8, -1.6, 2.8, -1.3, 3.8, -4.5, -1.6, -1.6, -0.8, 2.8, 3.8, -4.5, 1.8]	[105, 131, 105, 115, 165, 181, 131, 174, 115, 115, 105, 165, 131, 174, 89]	[0.06,0.19,0.06,0.12,0.29,0.3,0.19,0.29,0.12,0.12,0.06,0.29,0.19,0.29,0.05]	[-0.04,1.7,-0.04,0.72,1.79,0.96,1.7,-1.01,0.72,0.72,-0.04,1.79,1.7,-1.01,0.31]	[1.6,4.0,1.6,2.72,5.89,6.47,4.0,6.13,2.72,2.72,1.6,5.89,4.0,6.13,1.0]	[3.83,4.79,3.83,2.84,4.31,4.3,4.79,4.3,2.84,2.84,3.83,4.31,4.79,4.3,4.76]	[5.7,6.04,5.7,6.8,5.67,5.66,6.04,10.74,6.8,6.8,5.7,5.67,6.04,10.74,6.11]	0.517
14	[-1,-8,-2,-10,-10,-10,7,-12,-10,1,4,-12,6,4,-8]	[-0.7, -3.5, -0.8, -3.5, -3.5, -3.5, 4.5, -4.5, -3.5, 1.8, 2.8, -4.5, 4.2, 2.8, -3.5]	[119, 133, 105, 147, 147, 147, 131, 174, 147, 89, 165, 174, 117, 165, 133]	[0.11,0.11,0.06,0.15,0.15,0.15,0.19,0.29,0.15,0.05,0.29,0.29,0.14,0.29,0.11]	[0.26,-0.77,-0.04,-0.64,-0.64,-0.64,1.8,-1.01,-0.64,0.31,1.79,-1.01,1.22,1.79,-0.77]	[2.6,2.78,1.6,3.78,3.78,3.78,4.0,6.13,3.78,1.0,5.89,6.13,3,5.89,2.78]	[3.87,3.69,3.83,5.48,5.48,5.48,4.81,4.3,5.48,4.76,4.31,4.3,4.86,4.31,3.69]	[5.6,2.95,5.7,3.09,3.09,3.09,6.04,10.74,3.09,6.11,5.67,10.74,6.02,5.67,2.95]	0.528
56	[-2,-12,5,-4,1,-10,-10,-12,-4,-5,7,5,-5,-10,-4]	[-0.8, -4.5, 3.8, -1.3, 1.8, -3.5, -3.5, -4.5, -1.3, -1.6, 4.5, 3.8, -1.6, -3.5, -1.3]	[105, 174, 131, 181, 89, 147, 147, 174, 181, 115, 131, 131, 115, 147, 181]	[0.06,0.29,0.19,0.3,0.05,0.15,0.15,0.29,0.3,0.12,0.19,0.19,0.12,0.15,0.3]	[-0.04,-1.01,1.7,0.96,0.31,-0.64,-0.64,-1.01,0.96,0.72,1.8,1.7,0.72,-0.64,0.96]	[1.6,6.13,4.0,6.47,1.0,3.78,3.78,6.13,6.47,2.72,4.0,4.0,2.72,3.78,6.47]	[3.83,4.3,4.79,4.3,4.76,5.48,5.48,4.3,4.3,2.84,4.81,4.79,2.84,5.48,4.3]	[5.7,10.74,6.04,5.66,6.11,3.09,3.09,10.74,5.66,6.8,6.04,6.04,6.8,3.09,5.66]	0.535
57	[-2,-9,-1,-7,0,7,7,-12,-7,6,5,-9,-5,-2,-2]	[-0.8, -3.5, -0.7, -3.5, -0.4, 4.5, 4.5, -4.5, -3.5, 4.2, 3.8, -3.5, -1.6, -0.8, -0.8]	[105, 146, 119, 132, 75, 131, 131, 174, 132, 117, 131, 146, 115, 105, 105]	[0.06,0.18,0.11,0.13,0.00,0.19,0.19,0.29,0.13,0.14,0.19,0.18,0.12,0.06,0.06]	[-0.04,-0.22,0.26,-0.6,0.0,1.8,1.8,-1.01,-0.6,1.22,1.7,-0.22,0.72,-0.04,-0.04]	[1.6,3.95,2.6,2.95,0.0,4.0,4.0,6.13,2.95,3,4.0,3.95,2.72,1.6,1.6]	[3.83,4.54,3.87,3.64,3.77,4.81,4.81,4.3,3.64,4.86,4.79,4.54,2.84,3.83,3.83]	[5.7,5.65,5.6,6.52,6.07,6.04,6.04,10.74,6.52,6.02,6.04,5.65,6.8,5.7,5.7]	0.551
40	[7,-6,-6,-5,-3,7,-12,-12,-5,4,4,-5,4,-6,-2]	[4.5, -3.2, -3.2, -1.6, -0.9, 4.5, -4.5, -4.5, -1.6, 2.8, 2.8, -1.6, 2.8, -3.2, -0.8]	[131, 155, 155, 115, 204, 131, 174, 174, 115, 165, 165, 115, 165, 155, 105]	[0.19,0.23,0.23,0.12,0.41,0.19,0.29,0.29,0.12,0.29,0.29,0.12,0.29,0.23,0.06]	[1.8,0.13,0.13,0.72,2.25,1.8,-1.01,-1.01,0.72,1.79,1.79,0.72,1.79,0.13,-0.04]	[4.0,4.66,4.66,2.72,8.08,4.0,6.13,6.13,2.72,5.89,5.89,2.72,5.89,4.66,1.6]	[4.81,2.84,2.84,2.84,4.75,4.81,4.3,4.3,2.84,4.31,4.31,2.84,4.31,2.84,3.83]	[6.04,7.69,7.69,6.8,5.94,6.04,10.74,10.74,6.8,5.67,5.67,6.8,5.67,7.69,5.7]	0.557
0	[-6,0,-9,-10,6,5,7,-12,5,4,-1,0,-6,-5,-10]	[-3.2, -0.4, -3.5, -3.5, 4.2, 3.8, 4.5, -4.5, 3.8, 2.8, -0.7, -0.4, -3.2, -1.6, -3.5]	[155, 75, 146, 147, 117, 131, 131, 174, 131, 165, 119, 75, 155, 115, 147]	[0.23,0.00,0.18,0.15,0.14,0.19,0.19,0.29,0.19,0.29,0.11,0.00,0.23,0.12,0.15]	[0.13,0.0,-0.22,-0.64,1.22,1.7,1.8,-1.01,1.7,1.79,0.26,0.0,0.13,0.72,-0.64]	[4.66,0.0,3.95,3.78,3,4.0,4.0,6.13,4.0,5.89,2.6,0.0,4.66,2.72,3.78]	[2.84,3.77,4.54,5.48,4.86,4.79,4.81,4.3,4.79,4.31,3.87,3.77,2.84,2.84,5.48]	[7.69,6.07,5.65,3.09,6.02,6.04,6.04,10.74,6.04,5.67,5.6,6.07,7.69,6.8,3.09]	0.558
32	[4,-11,1,-3,1,6,1,-12,5,-2,-9,-12,4,-5,-11]	[2.8, -3.9, 1.8, -0.9, 1.8, 4.2, 1.8, -4.5, 3.8, -0.8, -3.5, -4.5, 2.8, -1.6, -3.9]	[165, 146, 89, 204, 89, 117, 89, 174, 131, 105, 146, 174, 165, 115, 146]	[0.29,0.22,0.05,0.41,0.05,0.14,0.05,0.29,0.19,0.06,0.18,0.29,0.29,0.12,0.22]	[1.79,-0.99,0.31,2.25,0.31,1.22,0.31,-1.01,1.7,-0.04,-0.22,-1.01,1.79,0.72,-0.99]	[5.89,4.77,1.0,8.08,1.0,3,1.0,6.13,4.0,1.6,3.95,6.13,5.89,2.72,4.77]	[4.31,4.27,4.76,4.75,4.76,4.86,4.76,4.3,4.79,3.83,4.54,4.3,4.31,2.84,4.27]	[5.67,9.99,6.11,5.94,6.11,6.02,6.11,10.74,6.04,5.7,5.65,10.74,5.67,6.8,9.99]	0.591
51	[1,-3,6,1,-3,-12,-7,-12,3,-11,0,-1,-8,6,-9]	[1.8, -0.9, 4.2, 1.8, -0.9, -4.5, -3.5, -4.5, 2.5, -3.9, -0.4, -0.7, -3.5, 4.2, -3.5]	[89, 204, 117, 89, 204, 174, 132, 174, 121, 146, 75, 119, 133, 117, 146]	[0.05,0.41,0.14,0.05,0.41,0.29,0.13,0.29,0.13,0.22,0.00,0.11,0.11,0.14,0.18]	[0.31,2.25,1.22,0.31,2.25,-1.01,-0.6,-1.01,1.54,-0.99,0.0,0.26,-0.77,1.22,-0.22]	[1.0,8.08,3,1.0,8.08,6.13,2.95,6.13,2.43,4.77,0.0,2.6,2.78,3,3.95]	[4.76,4.75,4.86,4.76,4.75,4.3,3.64,4.3,3.67,4.27,3.77,3.87,3.69,4.86,4.54]	[6.11,5.94,6.02,6.11,5.94,10.74,6.52,10.74,6.35,9.99,6.07,5.6,2.95,6.02,5.65]	0.594
25	[5,-3,-10,-8,-10,0,6,-12,1,3,-4,-10,-12,-2,-7]	[3.8, -0.9, -3.5, -3.5, -3.5, -0.4, 4.2, -4.5, 1.8, 2.5, -1.3, -3.5, -4.5, -0.8, -3.5]	[131, 204, 147, 133, 147, 75, 117, 174, 89, 121, 181, 147, 174, 105, 132]	[0.19,0.41,0.15,0.11,0.15,0.00,0.14,0.29,0.05,0.13,0.3,0.15,0.29,0.06,0.13]	[1.7,2.25,-0.64,-0.77,-0.64,0.0,1.22,-1.01,0.31,1.54,0.96,-0.64,-1.01,-0.04,-0.6]	[4.0,8.08,3.78,2.78,3.78,0.0,3,6.13,1.0,2.43,6.47,3.78,6.13,1.6,2.95]	[4.79,4.75,5.48,3.69,5.48,3.77,4.86,4.3,4.76,3.67,4.3,5.48,4.3,3.83,3.64]	[6.04,5.94,3.09,2.95,3.09,6.07,6.02,10.74,6.11,6.35,5.66,3.09,10.74,5.7,6.52]	0.63
18	[-4,6,5,-2,-2,-12,6,-12,-1,0,-12,-2,7,-11,0]	[-1.3, 4.2, 3.8, -0.8, -0.8, -4.5, 4.2, -4.5, -0.7, -0.4, -4.5, -0.8, 4.5, -3.9, -0.4]	[181, 117, 131, 105, 105, 174, 117, 174, 119, 75, 174, 105, 131, 146, 75]	[0.3,0.14,0.19,0.06,0.06,0.29,0.14,0.29,0.11,0.00,0.29,0.06,0.19,0.22,0.00]	[0.96,1.22,1.7,-0.04,-0.04,-1.01,1.22,-1.01,0.26,0.0,-1.01,-0.04,1.8,-0.99,0.0]	[6.47,3,4.0,1.6,1.6,6.13,3,6.13,2.6,0.0,6.13,1.6,4.0,4.77,0.0]	[4.3,4.86,4.79,3.83,3.83,4.3,4.86,4.3,3.87,3.77,4.3,3.83,4.81,4.27,3.77]	[5.66,6.02,6.04,5.7,5.7,10.74,6.02,10.74,5.6,6.07,10.74,5.7,6.04,9.99,6.07]	0.661
55	[-9,3,6,-11,-10,5,-4,-12,0,0,5,-10,-5,7,-7]	[-3.5, 2.5, 4.2, -3.9, -3.5, 3.8, -1.3, -4.5, -0.4, -0.4, 3.8, -3.5, -1.6, 4.5, -3.5]	[146, 121, 117, 146, 147, 131, 181, 174, 75, 75, 131, 147, 115, 131, 132]	[0.18,0.13,0.14,0.22,0.15,0.19,0.3,0.29,0.00,0.00,0.19,0.15,0.12,0.19,0.13]	[-0.22,1.54,1.22,-0.99,-0.64,1.7,0.96,-1.01,0.0,0.0,1.7,-0.64,0.72,1.8,-0.6]	[3.95,2.43,3,4.77,3.78,4.0,6.47,6.13,0.0,0.0,4.0,3.78,2.72,4.0,2.95]	[4.54,3.67,4.86,4.27,5.48,4.79,4.3,4.3,3.77,3.77,4.79,5.48,2.84,4.81,3.64]	[5.65,6.35,6.02,9.99,3.09,6.04,5.66,10.74,6.07,6.07,6.04,3.09,6.8,6.04,6.52]	0.711
35	[7,-9,-6,-5,-3,4,-11,-12,-1,5,0,-5,4,-4,-5]	[4.5, -3.5, -3.2, -1.6, -0.9, 2.8, -3.9, -4.5, -0.7, 3.8, -0.4, -1.6, 2.8, -1.3, -1.6]	[131, 146, 155, 115, 204, 165, 146, 174, 119, 131, 75, 115, 165, 181, 115]	[0.19,0.18,0.23,0.12,0.41,0.29,0.22,0.29,0.11,0.19,0.00,0.12,0.29,0.3,0.12]	[1.8,-0.22,0.13,0.72,2.25,1.79,-0.99,-1.01,0.26,1.7,0.0,0.72,1.79,0.96,0.72]	[4.0,3.95,4.66,2.72,8.08,5.89,4.77,6.13,2.6,4.0,0.0,2.72,5.89,6.47,2.72]	[4.81,4.54,2.84,2.84,4.75,4.31,4.27,4.3,3.87,4.79,3.77,2.84,4.31,4.3,2.84]	[6.04,5.65,7.69,6.8,5.94,5.67,9.99,10.74,5.6,6.04,6.07,6.8,5.67,5.66,6.8]	0.719
21	[-10,-10,7,5,-1,-12,5,-12,5,-9,-11,-12,0,-1,0]	[-3.5, -3.5, 4.5, 3.8, -0.7, -4.5, 3.8, -4.5, 3.8, -3.5, -3.9, -4.5, -0.4, -0.7, -0.4]	[147, 147, 131, 131, 119, 174, 131, 174, 131, 146, 146, 174, 75, 119, 75]	[0.15,0.15,0.19,0.19,0.11,0.29,0.19,0.29,0.19,0.18,0.22,0.29,0.00,0.11,0.00]	[-0.64,-0.64,1.8,1.7,0.26,-1.01,1.7,-1.01,1.7,-0.22,-0.99,-1.01,0.0,0.26,0.0]	[3.78,3.78,4.0,4.0,2.6,6.13,4.0,6.13,4.0,3.95,4.77,6.13,0.0,2.6,0.0]	[5.48,5.48,4.81,4.79,3.87,4.3,4.79,4.3,4.79,4.54,4.27,4.3,3.77,3.87,3.77]	[3.09,3.09,6.04,6.04,5.6,10.74,6.04,10.74,6.04,5.65,9.99,10.74,6.07,5.6,6.07]	0.743
54	[-9,-1,1,1,-8,-9,1,-12,-10,5,7,-7,-2,-3,6]	[-3.5, -0.7, 1.8, 1.8, -3.5, -3.5, 1.8, -4.5, -3.5, 3.8, 4.5, -3.5, -0.8, -0.9, 4.2]	[146, 119, 89, 89, 133, 146, 89, 174, 147, 131, 131, 132, 105, 204, 117]	[0.18,0.11,0.05,0.05,0.11,0.18,0.05,0.29,0.15,0.19,0.19,0.13,0.06,0.41,0.14]	[-0.22,0.26,0.31,0.31,-0.77,-0.22,0.31,-1.01,-0.64,1.7,1.8,-0.6,-0.04,2.25,1.22]	[3.95,2.6,1.0,1.0,2.78,3.95,1.0,6.13,3.78,4.0,4.0,2.95,1.6,8.08,3]	[4.54,3.87,4.76,4.76,3.69,4.54,4.76,4.3,5.48,4.79,4.81,3.64,3.83,4.75,4.86]	[5.65,5.6,6.11,6.11,2.95,5.65,6.11,10.74,3.09,6.04,6.04,6.52,5.7,5.94,6.02]	0.751
41	[4,-5,4,-6,-2,-5,-2,-12,5,4,-8,-9,4,4,0]	[2.8, -1.6, 2.8, -3.2, -0.8, -1.6, -0.8, -4.5, 3.8, 2.8, -3.5, -3.5, 2.8, 2.8, -0.4]	[165, 115, 165, 155, 105, 115, 105, 174, 131, 165, 133, 146, 165, 165, 75]	[0.29,0.12,0.29,0.23,0.06,0.12,0.06,0.29,0.19,0.29,0.11,0.18,0.29,0.29,0.00]	[1.79,0.72,1.79,0.13,-0.04,0.72,-0.04,-1.01,1.7,1.79,-0.77,-0.22,1.79,1.79,0.0]	[5.89,2.72,5.89,4.66,1.6,2.72,1.6,6.13,4.0,5.89,2.78,3.95,5.89,5.89,0.0]	[4.31,2.84,4.31,2.84,3.83,2.84,3.83,4.3,4.79,4.31,3.69,4.54,4.31,4.31,3.77]	[5.67,6.8,5.67,7.69,5.7,6.8,5.7,10.74,6.04,5.67,2.95,5.65,5.67,5.67,6.07]	0.769
33	[5,-5,-11,5,-8,-10,5,-12,-8,-10,0,-11,1,-2,-2]	[3.8, -1.6, -3.9, 3.8, -3.5, -3.5, 3.8, -4.5, -3.5, -3.5, -0.4, -3.9, 1.8, -0.8, -0.8]	[131, 115, 146, 131, 133, 147, 131, 174, 133, 147, 75, 146, 89, 105, 105]	[0.19,0.12,0.22,0.19,0.11,0.15,0.19,0.29,0.11,0.15,0.00,0.22,0.05,0.06,0.06]	[1.7,0.72,-0.99,1.7,-0.77,-0.64,1.7,-1.01,-0.77,-0.64,0.0,-0.99,0.31,-0.04,-0.04]	[4.0,2.72,4.77,4.0,2.78,3.78,4.0,6.13,2.78,3.78,0.0,4.77,1.0,1.6,1.6]	[4.79,2.84,4.27,4.79,3.69,5.48,4.79,4.3,3.69,5.48,3.77,4.27,4.76,3.83,3.83]	[6.04,6.8,9.99,6.04,2.95,3.09,6.04,10.74,2.95,3.09,6.07,9.99,6.11,5.7,5.7]	0.778
13	[4,-9,-7,1,5,7,6,-12,-4,-1,-12,-11,6,-5,-9]	[2.8, -3.5, -3.5, 1.8, 3.8, 4.5, 4.2, -4.5, -1.3, -0.7, -4.5, -3.9, 4.2, -1.6, -3.5]	[165, 146, 132, 89, 131, 131, 117, 174, 181, 119, 174, 146, 117, 115, 146]	[0.29,0.18,0.13,0.05,0.19,0.19,0.14,0.29,0.3,0.11,0.29,0.22,0.14,0.12,0.18]	[1.79,-0.22,-0.6,0.31,1.7,1.8,1.22,-1.01,0.96,0.26,-1.01,-0.99,1.22,0.72,-0.22]	[5.89,3.95,2.95,1.0,4.0,4.0,3,6.13,6.47,2.6,6.13,4.77,3,2.72,3.95]	[4.31,4.54,3.64,4.76,4.79,4.81,4.86,4.3,4.3,3.87,4.3,4.27,4.86,2.84,4.54]	[5.67,5.65,6.52,6.11,6.04,6.04,6.02,10.74,5.66,5.6,10.74,9.99,6.02,6.8,5.65]	0.789
2	[-1,1,1,1,-11,4,-10,-12,-9,-6,2,-8,-2,-2,-1]	[-0.7, 1.8, 1.8, 1.8, -3.9, 2.8, -3.5, -4.5, -3.5, -3.2, 1.9, -3.5, -0.8, -0.8, -0.7]	[119, 89, 89, 89, 146, 165, 147, 174, 146, 155, 149, 133, 105, 105, 119]	[0.11,0.05,0.05,0.05,0.22,0.29,0.15,0.29,0.18,0.23,0.22,0.11,0.06,0.06,0.11]	[0.26,0.31,0.31,0.31,-0.99,1.79,-0.64,-1.01,-0.22,0.13,1.23,-0.77,-0.04,-0.04,0.26]	[2.6,1.0,1.0,1.0,4.77,5.89,3.78,6.13,3.95,4.66,4.43,2.78,1.6,1.6,2.6]	[3.87,4.76,4.76,4.76,4.27,4.31,5.48,4.3,4.54,2.84,4.25,3.69,3.83,3.83,3.87]	[5.6,6.11,6.11,6.11,9.99,5.67,3.09,10.74,5.65,7.69,5.71,2.95,5.7,5.7,5.6]	0.82
3	[-2,-12,-7,5,-1,-11,-8,-12,3,-11,-5,6,-7,-1,4]	[-0.8, -4.5, -3.5, 3.8, -0.7, -3.9, -3.5, -4.5, 2.5, -3.9, -1.6, 4.2, -3.5, -0.7, 2.8]	[105, 174, 132, 131, 119, 146, 133, 174, 121, 146, 115, 117, 132, 119, 165]	[0.06,0.29,0.13,0.19,0.11,0.22,0.11,0.29,0.13,0.22,0.12,0.14,0.13,0.11,0.29]	[-0.04,-1.01,-0.6,1.7,0.26,-0.99,-0.77,-1.01,1.54,-0.99,0.72,1.22,-0.6,0.26,1.79]	[1.6,6.13,2.95,4.0,2.6,4.77,2.78,6.13,2.43,4.77,2.72,3,2.95,2.6,5.89]	[3.83,4.3,3.64,4.79,3.87,4.27,3.69,4.3,3.67,4.27,2.84,4.86,3.64,3.87,4.31]	[5.7,10.74,6.52,6.04,5.6,9.99,2.95,10.74,6.35,9.99,6.8,6.02,6.52,5.6,5.67]	0.823
49	[-8,0,-12,-1,-5,0,-2,-12,-7,5,3,-7,7,-5,3]	[-3.5, -0.4, -4.5, -0.7, -1.6, -0.4, -0.8, -4.5, -3.5, 3.8, 2.5, -3.5, 4.5, -1.6, 2.5]	[133, 75, 174, 119, 115, 75, 105, 174, 132, 131, 121, 132, 131, 115, 121]	[0.11,0.00,0.29,0.11,0.12,0.00,0.06,0.29,0.13,0.19,0.13,0.13,0.19,0.12,0.13]	[-0.77,0.0,-1.01,0.26,0.72,0.0,-0.04,-1.01,-0.6,1.7,1.54,-0.6,1.8,0.72,1.54]	[2.78,0.0,6.13,2.6,2.72,0.0,1.6,6.13,2.95,4.0,2.43,2.95,4.0,2.72,2.43]	[3.69,3.77,4.3,3.87,2.84,3.77,3.83,4.3,3.64,4.79,3.67,3.64,4.81,2.84,3.67]	[2.95,6.07,10.74,5.6,6.8,6.07,5.7,10.74,6.52,6.04,6.35,6.52,6.04,6.8,6.35]	0.864
31	[5,5,-10,3,1,-8,-8,-12,1,-8,5,1,-11,-4,7]	[3.8, 3.8, -3.5, 2.5, 1.8, -3.5, -3.5, -4.5, 1.8, -3.5, 3.8, 1.8, -3.9, -1.3, 4.5]	[131, 131, 147, 121, 89, 133, 133, 174, 89, 133, 131, 89, 146, 181, 131]	[0.19,0.19,0.15,0.13,0.05,0.11,0.11,0.29,0.05,0.11,0.19,0.05,0.22,0.3,0.19]	[1.7,1.7,-0.64,1.54,0.31,-0.77,-0.77,-1.01,0.31,-0.77,1.7,0.31,-0.99,0.96,1.8]	[4.0,4.0,3.78,2.43,1.0,2.78,2.78,6.13,1.0,2.78,4.0,1.0,4.77,6.47,4.0]	[4.79,4.79,5.48,3.67,4.76,3.69,3.69,4.3,4.76,3.69,4.79,4.76,4.27,4.3,4.81]	[6.04,6.04,3.09,6.35,6.11,2.95,2.95,10.74,6.11,2.95,6.04,6.11,9.99,5.66,6.04]	0.87
11	[-10,-5,6,5,0,-5,6,-12,0,-5,4,-5,7,7,6]	[-3.5, -1.6, 4.2, 3.8, -0.4, -1.6, 4.2, -4.5, -0.4, -1.6, 2.8, -1.6, 4.5, 4.5, 4.2]	[147, 115, 117, 131, 75, 115, 117, 174, 75, 115, 165, 115, 131, 131, 117]	[0.15,0.12,0.14,0.19,0.00,0.12,0.14,0.29,0.00,0.12,0.29,0.12,0.19,0.19,0.14]	[-0.64,0.72,1.22,1.7,0.0,0.72,1.22,-1.01,0.0,0.72,1.79,0.72,1.8,1.8,1.22]	[3.78,2.72,3,4.0,0.0,2.72,3,6.13,0.0,2.72,5.89,2.72,4.0,4.0,3]	[5.48,2.84,4.86,4.79,3.77,2.84,4.86,4.3,3.77,2.84,4.31,2.84,4.81,4.81,4.86]	[3.09,6.8,6.02,6.04,6.07,6.8,6.02,10.74,6.07,6.8,5.67,6.8,6.04,6.04,6.02]	0.874
46	[-12,-6,0,5,-8,-7,-4,-12,0,-4,-2,5,0,-7,-3]	[-4.5, -3.2, -0.4, 3.8, -3.5, -3.5, -1.3, -4.5, -0.4, -1.3, -0.8, 3.8, -0.4, -3.5, -0.9]	[174, 155, 75, 131, 133, 132, 181, 174, 75, 181, 105, 131, 75, 132, 204]	[0.29,0.23,0.00,0.19,0.11,0.13,0.3,0.29,0.00,0.3,0.06,0.19,0.00,0.13,0.41]	[-1.01,0.13,0.0,1.7,-0.77,-0.6,0.96,-1.01,0.0,0.96,-0.04,1.7,0.0,-0.6,2.25]	[6.13,4.66,0.0,4.0,2.78,2.95,6.47,6.13,0.0,6.47,1.6,4.0,0.0,2.95,8.08]	[4.3,2.84,3.77,4.79,3.69,3.64,4.3,4.3,3.77,4.3,3.83,4.79,3.77,3.64,4.75]	[10.74,7.69,6.07,6.04,2.95,6.52,5.66,10.74,6.07,5.66,5.7,6.04,6.07,6.52,5.94]	0.9
50	[4,-7,-1,-9,1,-1,-7,-12,-7,-1,-8,0,-2,-1,-8]	[2.8, -3.5, -0.7, -3.5, 1.8, -0.7, -3.5, -4.5, -3.5, -0.7, -3.5, -0.4, -0.8, -0.7, -3.5]	[165, 132, 119, 146, 89, 119, 132, 174, 132, 119, 133, 75, 105, 119, 133]	[0.29,0.13,0.11,0.18,0.05,0.11,0.13,0.29,0.13,0.11,0.11,0.00,0.06,0.11,0.11]	[1.79,-0.6,0.26,-0.22,0.31,0.26,-0.6,-1.01,-0.6,0.26,-0.77,0.0,-0.04,0.26,-0.77]	[5.89,2.95,2.6,3.95,1.0,2.6,2.95,6.13,2.95,2.6,2.78,0.0,1.6,2.6,2.78]	[4.31,3.64,3.87,4.54,4.76,3.87,3.64,4.3,3.64,3.87,3.69,3.77,3.83,3.87,3.69]	[5.67,6.52,5.6,5.65,6.11,5.6,6.52,10.74,6.52,5.6,2.95,6.07,5.7,5.6,2.95]	0.959
30	[4,-9,-7,1,5,5,6,-12,-4,-1,-11,-11,6,-5,-9]	[2.8, -3.5, -3.5, 1.8, 3.8, 3.8, 4.2, -4.5, -1.3, -0.7, -3.9, -3.9, 4.2, -1.6, -3.5]	[165, 146, 132, 89, 131, 131, 117, 174, 181, 119, 146, 146, 117, 115, 146]	[0.29,0.18,0.13,0.05,0.19,0.19,0.14,0.29,0.3,0.11,0.22,0.22,0.14,0.12,0.18]	[1.79,-0.22,-0.6,0.31,1.7,1.7,1.22,-1.01,0.96,0.26,-0.99,-0.99,1.22,0.72,-0.22]	[5.89,3.95,2.95,1.0,4.0,4.0,3,6.13,6.47,2.6,4.77,4.77,3,2.72,3.95]	[4.31,4.54,3.64,4.76,4.79,4.79,4.86,4.3,4.3,3.87,4.27,4.27,4.86,2.84,4.54]	[5.67,5.65,6.52,6.11,6.04,6.04,6.02,10.74,5.66,5.6,9.99,9.99,6.02,6.8,5.65]	0.96
9	[-10,5,-2,-8,7,1,-6,-12,7,6,1,-5,0,-11,0]	[-3.5, 3.8, -0.8, -3.5, 4.5, 1.8, -3.2, -4.5, 4.5, 4.2, 1.8, -1.6, -0.4, -3.9, -0.4]	[147, 131, 105, 133, 131, 89, 155, 174, 131, 117, 89, 115, 75, 146, 75]	[0.15,0.19,0.06,0.11,0.19,0.05,0.23,0.29,0.19,0.14,0.05,0.12,0.00,0.22,0.00]	[-0.64,1.7,-0.04,-0.77,1.8,0.31,0.13,-1.01,1.8,1.22,0.31,0.72,0.0,-0.99,0.0]	[3.78,4.0,1.6,2.78,4.0,1.0,4.66,6.13,4.0,3,1.0,2.72,0.0,4.77,0.0]	[5.48,4.79,3.83,3.69,4.81,4.76,2.84,4.3,4.81,4.86,4.76,2.84,3.77,4.27,3.77]	[3.09,6.04,5.7,2.95,6.04,6.11,7.69,10.74,6.04,6.02,6.11,6.8,6.07,9.99,6.07]	0.992
7	[0,7,-5,-5,-8,-9,-9,-12,5,7,4,1,0,-11,-9]	[-0.4, 4.5, -1.6, -1.6, -3.5, -3.5, -3.5, -4.5, 3.8, 4.5, 2.8, 1.8, -0.4, -3.9, -3.5]	[75, 131, 115, 115, 133, 146, 146, 174, 131, 131, 165, 89, 75, 146, 146]	[0.00,0.19,0.12,0.12,0.11,0.18,0.18,0.29,0.19,0.19,0.29,0.05,0.00,0.22,0.18]	[0.0,1.8,0.72,0.72,-0.77,-0.22,-0.22,-1.01,1.7,1.8,1.79,0.31,0.0,-0.99,-0.22]	[0.0,4.0,2.72,2.72,2.78,3.95,3.95,6.13,4.0,4.0,5.89,1.0,0.0,4.77,3.95]	[3.77,4.81,2.84,2.84,3.69,4.54,4.54,4.3,4.79,4.81,4.31,4.76,3.77,4.27,4.54]	[6.07,6.04,6.8,6.8,2.95,5.65,5.65,10.74,6.04,6.04,5.67,6.11,6.07,9.99,5.65]	1
8	[0,-11,-9,5,-10,-8,0,-12,-1,5,-2,-8,-4,-7,7]	[-0.4, -3.9, -3.5, 3.8, -3.5, -3.5, -0.4, -4.5, -0.7, 3.8, -0.8, -3.5, -1.3, -3.5, 4.5]	[75, 146, 146, 131, 147, 133, 75, 174, 119, 131, 105, 133, 181, 132, 131]	[0.00,0.22,0.18,0.19,0.15,0.11,0.00,0.29,0.11,0.19,0.06,0.11,0.3,0.13,0.19]	[0.0,-0.99,-0.22,1.7,-0.64,-0.77,0.0,-1.01,0.26,1.7,-0.04,-0.77,0.96,-0.6,1.8]	[0.0,4.77,3.95,4.0,3.78,2.78,0.0,6.13,2.6,4.0,1.6,2.78,6.47,2.95,4.0]	[3.77,4.27,4.54,4.79,5.48,3.69,3.77,4.3,3.87,4.79,3.83,3.69,4.3,3.64,4.81]	[6.07,9.99,5.65,6.04,3.09,2.95,6.07,10.74,5.6,6.04,5.7,2.95,5.66,6.52,6.04]	1
48	[1,5,0,-11,6,4,0,-12,3,-10,5,1,1,1,2]	[1.8, 3.8, -0.4, -3.9, 4.2, 2.8, -0.4, -4.5, 2.5, -3.5, 3.8, 1.8, 1.8, 1.8, 1.9]	[89, 131, 75, 146, 117, 165, 75, 174, 121, 147, 131, 89, 89, 89, 149]	[0.05,0.19,0.00,0.22,0.14,0.29,0.00,0.29,0.13,0.15,0.19,0.05,0.05,0.05,0.22]	[0.31,1.7,0.0,-0.99,1.22,1.79,0.0,-1.01,1.54,-0.64,1.7,0.31,0.31,0.31,1.23]	[1.0,4.0,0.0,4.77,3,5.89,0.0,6.13,2.43,3.78,4.0,1.0,1.0,1.0,4.43]	[4.76,4.79,3.77,4.27,4.86,4.31,3.77,4.3,3.67,5.48,4.79,4.76,4.76,4.76,4.25]	[6.11,6.04,6.07,9.99,6.02,5.67,6.07,10.74,6.35,3.09,6.04,6.11,6.11,6.11,5.71]	1
